# Benchmarked sequencing methods reveal hidden mosaic variation in the human brain

**DOI:** 10.64898/2026.10.11.758380

**Authors:** Jiaming Weng, Do Hyeon Cha, Jinhui Chun, Pablo Santamarina-Ojeda, Yuhe Cheng, Robyn Howarth, Yixuan Xu, Xiangyu Huangfu, Pei-Jhen Wang, Saehoon Jung, Jinhee Ryu, Yunhye Noh, Sangmoon Lee, Xiaoxu Yang, Young Seok Ju, Ludmil B. Alexandrov, Changuk Chung, Joseph G. Gleeson

## Abstract

Mosaic variants (MVs) record cellular lineages, but their recovery is strongly method-dependent. Here, we benchmarked four duplex sequencing methods alongside bulk and single-neuron genome sequencing in matched human brain tissue. The methods differed in genome representation, MV yield and mutational profiles, with limited caller-level concordance. However, read-level interrogation revealed substantially greater cross-method molecular support. To systematically recover this evidence, we developed Read-level Integration for Variant Evidence Recovery (RIVER), expanding the pool of cross-method-supported candidates by approximately two orders of magnitude relative to caller-level overlap. Orthogonal sequencing at ∼10,000× across brain and peripheral tissues validated approximately half of the tested RIVER-rescued candidates. MVs recovered from a single brain region resolved broadly distributed and regionally restricted clones and provided lineage information among individual neurons. These findings show that RIVER substantially expands the pool of endogenous lineage markers available to investigate human development, aging, disease-associated mosaicism and clonal evolution.
