## supplementary_table_2_bioRxiv.xlsx for "Benchmarked sequencing methods reveal hidden mosaic variation in the human brain"

### Sheet: Supplementary Table X
Supplementary Table 2
Empirical RIVER false-positive recovery in unrelated controls
Before PoN exclusion; originating technology excluded from the recovery panel
Originating call set	Candidate SNVs (n)	Bulk control BAMs (n)	Bulk recovered SNVs (n)	Bulk recovery rate	Bulk 95% CI lower	Bulk 95% CI upper	PTA control cells (n)	PTA recovered SNVs (n)	PTA recovery rate	PTA 95% CI lower	PTA 95% CI upper
IlluminaSeq	940	3	42	0.0446809	0.0332238	0.0598442	4	168	0.178723	0.155554	0.204508
ppmSeq multiread	2308	5	101	0.0437608	0.0361459	0.052892	4	170	0.0736568	0.0636939	0.0850367
ppmSeq singleton (HC)	67755	5	1184	0.0174747	0.0165151	0.0184891	4	3150	0.046491	0.0449312	0.0481023
UDSeq multiread	1270	5	104	0.0818898	0.0680404	0.0982608	4	105	0.0826772	0.0687602	0.0991112
UDSeq singleton	14621	5	366	0.0250325	0.0226223	0.0276922	4	609	0.0416524	0.0385325	0.0450131
NanoSeq multiread	346	5	11	0.0317919	0.0178431	0.0560231	4	22	0.0635838	0.0423614	0.0943905
NanoSeq singleton	4720	5	85	0.0180085	0.014588	0.0222128	4	148	0.0313559	0.0267526	0.0367215
HiDEF-seq double stranded	295	6	8	0.0271186	0.0138042	0.0525904	4	14	0.0474576	0.028477	0.0780727
HiDEF-seq single stranded	4086	6	45	0.0110132	0.00824119	0.0147038	4	132	0.0323054	0.0273082	0.0381813
PTA-Seq singleton	5349	6	84	0.0157039	0.0127027	0.0194001	n.a.	n.a.	n.a.	n.a.	n.a.
